# Multi-site clonality analyses uncovers pervasive subclonal heterogeneity and branching evolution across melanoma metastases

**DOI:** 10.1101/848390

**Authors:** Roy Rabbie, Naser Ansari-Pour, Oliver Cast, Doreen Lau, Francis Scott, Sarah J. Welsh, Christine Parkinson, Leila Khoja, Luiza Moore, Mark Tullett, Kim Wong, Ingrid Ferreira, Julia M. Martínez Gómez, Mitchell Levesque, Ferdia A. Gallagher, Alejandro Jiménez-Sánchez, Laura Riva, Martin L. Miller, Kieren Allinson, Peter J. Campbell, Pippa Corrie, David C. Wedge, David J. Adams

**Author notes:** These authors contributed equally to this work (Roy Rabbie, Naser Ansari-Pour). **Correspondence to:** Dr. David Wedge, Big Data Institute, Nuffield Department of Medicine, University of Oxford, Oxford, UK, *, ***Email:***, Dr. David Adams, Experimental Cancer Genetics, Wellcome Sanger Institute, Hinxton, Cambridge, CB10 1HH, *, ***Email:***. **Author conflicts of interests:** No competing interests declared.

## Abstract

Metastatic melanoma carries a poor prognosis despite modern systemic therapies. Understanding the evolution of the disease could help inform patient management. Through whole-genome sequencing of 13 melanoma metastases sampled at autopsy from a treatment naïve patient and by leveraging the analytical power of multi-sample analyses, we reveal that metastatic cells may depart the primary tumour very early in the disease course and follow a branched pattern of evolution. Truncal UV-induced mutations that often swamp downstream analyses of heterogeneity, were found to be replaced by APOBEC-associated mutations in the branches of the evolutionary tree. Multi-sample analyses from a further 7 patients confirmed that branched evolution was pervasive, representing an important mode of melanoma dissemination. Our analyses illustrate that combining cancer cell fraction estimates across multiple metastases provides higher resolution phylogenetic reconstructions relative to single sample analyses and highlights the limitations of accurately inferring inter-tumoural heterogeneity from a single biopsy.
